# Acquired FGFR and FGF alterations confer resistance to estrogen receptor (ER) targeted therapy in ER+ metastatic breast cancer

**DOI:** 10.1101/605436

**Authors:** Pingping Mao, Ofir Cohen, Kailey J. Kowalski, Justin G. Kusiel, Jorge E. Buendia-Buendia, Michael S. Cuoco, Pedro Exman, Seth A. Wander, Adrienne G. Waks, Utthara Nayar, Jon Chung, Samuel Freeman, Orit Rozenblatt-Rosen, Vincent A. Miller, Federica Piccioni, David E. Root, Aviv Regev, Eric P. Winer, Nancy U. Lin, Nikhil Wagle

**Affiliations:** Center for Cancer Precision Medicine, Dana-Farber Cancer Institute, Boston, MA; Department of Medical Oncology, Dana-Farber Cancer Institute, Boston, MA; Harvard Medical School, Boston, MA; Broad Institute of MIT and Harvard, Cambridge, MA; Department of Medicine, Brigham and Women’s Hospital, Boston, MA; Foundation Medicine, Inc. Cambridge, MA; Klarman Cell Observatory, Broad Institute of MIT and Harvard, Cambridge MA; Howard Hughes Medical Institute and Koch Institute of Integrative Cancer Research, Department of Biology, Massachusetts Institute of Technology, Cambridge, MA

**Keywords:** Drug resistance, endocrine therapy, ER+ breast cancer, FGF, FGFR

## Abstract

Beyond acquired mutations in the estrogen receptor (ER), mechanisms of resistance to ER-directed therapies in ER+ breast cancer have not been clearly defined. We conducted a genome-scale functional screen spanning 10,135 genes to investigate genes whose overexpression confer resistance to selective estrogen receptor degraders. Pathway analysis of candidate resistance genes demonstrated that the FGFR, ERBB, insulin receptor, and MAPK pathways represented key modalities of resistance. In parallel, we performed whole exome sequencing in paired pre-treatment and post-resistance biopsies from 60 patients with ER+ metastatic breast cancer who had developed resistance to ER-targeted therapy. The FGFR pathway was altered via *FGFR1, FGFR2,* or *FGF3* amplifications or *FGFR2* mutations in 24 (40%) of the post-resistance biopsies. In 12 of the 24 post-resistance tumors exhibiting FGFR/FGF alterations, these alterations were not detected in the corresponding pre-treatment tumors, suggesting that they were acquired or enriched under the selective pressure of ER-directed therapy. *In vitro* experiments in ER+ breast cancer cells confirmed that FGFR/FGF alterations led to fulvestrant resistance as well as cross-resistance to the CDK4/6 inhibitor palbociclib. RNA sequencing of resistant cell lines treated with different drug combinations demonstrated that FGFR/FGF induced resistance through ER reprogramming and activation of the MAPK pathway. The resistance phenotypes were reversed by FGFR inhibitors, a MEK inhibitor, and/or a SHP2 inhibitor, suggesting potential treatment strategies. The detection of targetable, clonally acquired genetic alterations in the FGFR pathway in metastatic tumor biopsies highlights the value of serial tumor testing to dissect mechanisms of resistance in human breast cancer and its potential application in directing clinical management.
