## Supplemental Table 4 for "Acquired FGFR and FGF alterations confer resistance to estrogen receptor (ER) targeted therapy in ER+ metastatic breast cancer"

### Sheet: Biopsy information
Sample_ID	Pt	purity	ploidy	Metastatic	sample
014_Archival1	300014	0.37	2.1	FALSE	BRCA-05246_CCPM_030014-TP-NB-SM-787VV-SM-787XH
014_Prospective1	300014	0.95	2.03	TRUE	BRCA-05246_CCPM_030014-TP-NB-SM-787ZN-SM-787XH
038_Archival1	300038	0.52	1.92	FALSE	BRCA-05246_CCPM_0300038-TP-NB-SM-9X1MQ-SM-9X1LH
038_Prospective1	300038	0.33	1.76	TRUE	BRCA-05246_CCPM_0300038-TM-NB-SM-9X1GH-SM-9X1LH
069_Archival1	300069	0.41	3.54	FALSE	BRCA-05246_CCPM_030069-TP-NB-SM-787VN-SM-787XK
069_Prospective1	300069	0.38	3.79	TRUE	BRCA-05246_CCPM_030069-TP-NB-SM-787ZP-SM-787XK
074_Archival1	300074	0.6	2.08	FALSE	BRCA-05246_CCPM_0300074-TP-NB-SM-9X1MR-SM-9X1LG
074_Prospective1	300074	0.36	3.46	TRUE	BRCA-05246_CCPM_0300074-TM-NB-SM-9X1H1-SM-9X1LG
076_Archival1	300076	0.34	2	FALSE	BRCA-05246_CCPM_030076-TP-NB-SM-787W1-SM-787XE
076_Prospective1	300076	0.65	3.73	TRUE	BRCA-05246_CCPM_030076-TP-NB-SM-787ZI-SM-787XE
144_Archival1	300144	0.34	2.05	FALSE	BRCA-05246_CCPM_030144-TP-NB-SM-787VG-SM-787X6
144_Prospective1	300144	0.55	2	TRUE	BRCA-05246_CCPM_030144-TP-NB-SM-787YK-SM-787X6
148_Archival1	300148	0.37	2.81	FALSE	BRCA-05246_CCPM_0300148-TP-NB-SM-9X1N5-SM-9X1KS
148_Prospective1	300148	0.18	2.86	TRUE	BRCA-05246_CCPM_0300148-TM-NB-SM-9X1GX-SM-9X1KS
177_Archival1	300177	0.72	3.56	FALSE	BRCA-05246_CCPM_0300177-TP-NB-SM-9X1N2-SM-9X1LA
177_Prospective1	300177	0.46	3.05	TRUE	BRCA-05246_CCPM_0300177-TM-NB-SM-9X1GR-SM-9X1LA
191_Archival2	300191	0.45	2.9	TRUE	BRCA-05246_CCPM_0300191-TM-NB-SM-AMF8X-SM-9X1LE
191_T1	300191	0.64	2.89	TRUE	BRCA-05246_CCPM_0300191-TM-NB-SM-9WYY8-SM-9X1LE
228_Archival1	300228	0.08	2.02	FALSE	BRCA-05246_CCPM_030228-TP-NB-SM-787VZ-SM-787Y2
228_Prospective1	300228	0.08	2.32	TRUE	BRCA-05246_CCPM_030228-TP-NB-SM-787ZD-SM-787Y2
239_Archival1	300239	0.61	2.83	FALSE	BRCA-05246_CCPM_0300239-TP-NB-SM-9X1N3-SM-9X1L2
239_Prospective1	300239	0.64	2.73	TRUE	BRCA-05246_CCPM_0300239-TM-NB-SM-9X1G1-SM-9X1L2
243_Archival1	300243	0.25	3.53	FALSE	BRCA-05246_CCPM_0300243-TP-NB-SM-9X1N4-SM-9X1L1
243_Prospective1	300243	0.77	3.59	TRUE	BRCA-05246_CCPM_0300243-TM-NB-SM-9X1G3-SM-9X1L1
284_Archival1	300284	0.79	1.9	FALSE	BRCA-05246_CCPM_0300284-TP-NB-SM-AMF3Y-SM-9WYXN
284_T1	300284	0.38	3.24	TRUE	BRCA-05246_CCPM_0300284-TM-NB-SM-9WYXS-SM-9WYXN
288_Archival1	300288	0.5	2.07	FALSE	BRCA-05246_CCPM_0300288-TP-NB-SM-9X1NA-SM-9WYXP
288_Archival2	300288	0.79	2.17	TRUE	BRCA-05246_CCPM_0300288-TM-NB-SM-9X1NB-SM-9WYXP
290_Archival1	300290	0.4	2.01	FALSE	BRCA-05246_CCPM_0300290-TP-NB-SM-AMF7S-SM-AFDH6
290_T2	300290	0.05	1.98	TRUE	BRCA-05246_CCPM_0300290-TM-NB-SM-A4FWX-SM-AFDH6
307_A1	300307	0.24	3.79	FALSE	BRCA-05246_CCPM_0300307-TP-NB-SM-CIXZ9-SM-A4FWD
307_A3	300307	0.25	3.55	FALSE	BRCA-05246_CCPM_0300307-TP-NB-SM-CIXYO-SM-A4FWD
338_T1	300338	0.45	1.96	TRUE	BRCA-05246_CCPM_0300338-TM-NB-SM-AU622-SM-AIUO2
338_BB_DTYZUDTYZV	300338	0.09	2.07	TRUE	BRCA-05246_CCPM_0300338-TB-NB--SM-AIUO2
348_A1	300348	0.23	1.88	FALSE	BRCA-05246_CCPM_0300348-TP-NB-SM-DPE4Y-SM-AXECF
348_T1	300348	0.73	1.9	TRUE	BRCA-05246_CCPM_0300348-TM-NB-SM-AU61S-SM-AXECF
350_Archival1	300350	0.26	3.59	TRUE	BRCA-05246_CCPM_0300350-TM-NB-SM-DPP1A-SM-AU617
350_T1	300350	0.53	3.87	TRUE	BRCA-05246_CCPM_0300350-TM-NB-SM-AXECS-SM-AU617
376_T2	300376	0.67	2.04	TRUE	BRCA-05246_CCPM_0300376-TM-NB-SM-CN8V8-SM-CN8UI
376_T3	300376	0.54	2.04	TRUE	BRCA-05246_CCPM_0300376-TM-NB-SM-E7669-SM-CN8UI
408_A1	300408	0.35	2.05	FALSE	BRCA-05246_CCPM_0300408-TP-NB-SM-DPP1U-SM-CN8UJ
408_T1A	300408	0.25	1.99	TRUE	BRCA-05246_CCPM_0300408-TM-NB-SM-CN8V5-SM-CN8UJ
459_BB1_noT_FC16207086	300459	0.23	2.18	TRUE	BRCA-05246_CCPM_0300459-TB-NB-FC16207086-SM-DEPFB
459_T1A	300459	0.21	2.14	TRUE	BRCA-05246_CCPM_0300459-TM-NB-SM-DEPGJ-SM-DEPFB
465_T1	300465	0.36	1.94	TRUE	BRCA-05246_CCPM_0300465-TM-NB-SM-DEPG1-SM-DEPFC
465_BB_DTTB9DTTBA	300465	0.28	1.82	TRUE	BRCA-05246_CCPM_0300465-TB-NB--SM-DEPFC
495_A1	300495	0.44	2	FALSE	BRCA-05246_CCPM_0300495-TP-NB-SM-DPOZ5-SM-DEPF3
495_T1	300495	0.61	1.94	TRUE	BRCA-05246_CCPM_0300495-TM-NB-SM-DEPFL-SM-DEPF3
