## Supplemental Table 7 for "Acquired FGFR and FGF alterations confer resistance to estrogen receptor (ER) targeted therapy in ER+ metastatic breast cancer"

### Sheet: Supp 2 - Patient Details
PATIENT ID	AGE AT DIAGNOSIS	SEX	STAGE AT DIAGNOSIS	SURGICAL RESECTION?	SURGICAL RESECTION (DAYS AFTER DIAGNOSIS)	ADJUVANT XRT?	INTERVAL BETWEEN DIANGOSIS AND METASTATIC DIAGNOSIS (MONTHS)
300228	57	F	II	Yes	185	Yes	28.8
300076	36	F	II	Yes	22	Yes	46
300338	47	F	II	Yes	111	Yes	49.1667
300038	39	F	III	Yes	29	Yes	39.3667
300243	53	F	II	Yes	0	No	28.5
300350	37	F	III	Yes	3	Yes	174.667
300348	58	F	II	Yes	21	Yes	47.9333
300307	53	F	I	Yes	1200	Yes	52.8
300069	41	F	III	Yes	20	Yes	49.3
300290	31	F	II	Yes	15	Yes	39.6333
300288	66	F	II	Yes	0	No	44.9667
300284	37	F	II	Yes	46	No	36.9667

### Sheet: Supp 3 -  Biopsy Details
Patient ID	BIOPSY TIMEPOINT	SAMPLE ID USED IN THIS STUDY	DAYS AFTER INITIAL DIAGNOSIS BIOPSY	BIOPSY SITE	BIOPSY TYPE	HISTOLOGY	GRADE	ER STATUS	ER %	PR STATUS	PR %	HER2 STATUS	HER2 IHC	HER2 FISH
300228	Initial Diagnosis	228_Archival1	0	Breast	Core	Invasive Ductal and lobular Carcinoma (IDC)	3	Positive	95	Positive	2	Negative	0	N/A
	Mastectomy	Not used	185	Breast	Surgery	Invasive ductal carcinoma	3	Positive	100	Positive	3	Negative	1	N/A
	Metastatic Biopsy	228_Prospective1	878	Liver	Core	metastatic poorly diferentiated adenocarcinoma	3	Positive	2	Negative	0	Negative	0	N/A
300076	Initial Diagnosis	Not used	0	Left Breast	Core	Invasive Ductal Carconoma (IDC)	2	Positive	10	Positive	30	Equivocal	2+	Positive
	Radical mastectomy	076_Archival1	22	Left Breast	Surgery	poorly differentiated invasive carcinoma	3	Positive	30	Positive	70	Equivocal	2+	Positive
	Metastatic Biopsy	076_Prospective1	1382	Liver	Core	METASTATIC ADENOCARCINOMA	N/A	Positive	>10	Positive	<10	Negative	0+	Positive
300338	Initial Diagnosis	Not used	0	Breast	Core	invasive ductal carcinoma	3	Positive	80	Positive	30	Negative	0+	Negative
	Mastectomy	Not used	111	Breast	Surgery	invasive ductal carcinoma	2	Positive	99	Positive	60	Negative	1+	N/A
	Metastatic Biopsy	338_T1	1364	Sternum	Core	METASTATIC POORLY DIFFERENTIATED CARCINOMA	3	Positive	>95	Positive	50	Negative	1+	N/A
300038	Initial Diagnosis	Not used	0	Right Breast	Core	INVASIVE LOBULAR CARCINOMA	2	Positive	N/A	Positive	N/A	Negative	0	N/A
	Initial Diagnosis	038_Archival1	0	Left Breast	Core	INVASIVE CARCINOMA, moderately to poorly differentiated	3	Positive	N/A	Positive	N/A	Equivocal	2+	Positive
	Right mastectomy	Not used	29	Right Breast	Surgery	INVASIVE LOBULAR CARCINOMA	N/A	Positive	N/A	Positive	N/A	Equivocal	2	Positive
	Left mastectomy	Not used	29	Left Breast	Surgery	INVASIVE CARCINOMA with ductal and lobular features	2	Positive	N/A	Positive	N/A	Negative	1	Negative
	Metastatic Biopsy	038_Prospective1	1652	Liver	Core	METASTATIC CARCINOMA, CONSISTENT WITH BREAST PRIMARY	N/A	Positive	N/A	Negative	N/A	Negative	0	N/A
300243	Initial Diagnosis	243_Archival1	0	Left Breast	Excisional Biopsy	invasive ductal carcinoma	1	Positive	N/A	Negative	0	Negative	0	N/A
	Metastatic Biopsy	Not used	867	Pituitary	Excision	METASTATIC CARCINOMA	N/A	Positive	>95	Positive	10	Negative	0	N/A
	Metastatic Biopsy	243_Prospective1	1778	Liver	Core	METASTATIC ADENOCARCINOMA consistent with spread from a breast primary.	N/A	Positive	80	Negative	0	Negative	0	N/A
300350	Initial Diagnosis	Not used	0	Breast	Core	Invasive Carcinoma	2	Positive	N/A	Unknown	N/A	Negative	0	N/A
	Left mastectomy	Not used	22	Left Breast	Surgery	invasive, lobular and ductal carcinoma	2	Positive	N/A	Unknown	N/A	Negative	0	N/A
	Metastatic biopsy	350_Archival1	5326	Pleura	Core	metastatic adenocarcinoma	N/A	Positive	N/A	Unknown	N/A	Unknown	N/A	N/A
	Metastatic biopsy	Not used	5262	Chest Wall	Core	INVASIVE ADENOCARCINOMA	N/A	Positive	N/A	Positive	N/A	Equivocal	2	Negative
	Metastatic Biopsy	350_T1	7568	Liver	Core	METASTATIC CARCINOMA	N/A	Positive	>95	Negative	0	Negative	0	N/A
300348	Initial Diagnosis	Not used	0	Right Breast	Core	Invasive Ductal Carconoma (IDC)	2	Positive	>10	Negative	0	Negative	0	N/A
	Right lumpectomy	348_A1	21	Right Breast	Surgery	Invasive ductal carcinoma with lobular features	2	Positive	>10	Negative	0	Negative	0	N/A
	Metastatic Biopsy	Not used	1438	Liver	Core	Metastatic carcinoma	N/A	Positive	75	Negative	<1	Equivocal	2	Negative
	Metastatic Biopsy	348_T1	2359	Liver	Core	METASTATIC CARCINOMA	N/A	Positive	80	Negative	0	Negative	0	N/A
300307	Initial Diagnosis	307_A1	0	Left Breast	Core	INVASIVE DUCTAL CARCINOMA	3	Positive	80	Positive	80	Positive	3	N/A
	Diagnosis 2- local recurrence	Not used	1161	Left Breast	Core	INVASIVE DUCTAL CARCINOMA	3	Positive	90	Positive	10	Negative	0	N/A
	Left mastectomy	Not used	1200	Left Breast	Surgery	INVASIVE DUCTAL CARCINOMA	3	N/A	N/A	N/A	N/A	Negative	0	N/A
	Initial diagnosis - contralateral	Not used	1529	Right Breast	Core	INVASIVE DUCTAL CARCINOMA	3	Positive	80	Negative	0	Negative	0	N/A
	Right mastectomy	307_A3	1564	Right Breast	Surgery	INVASIVE DUCTAL CARCINOMA	3	N/A	N/A	N/A	N/A	N/A	N/A	N/A
	Metastatic Biopsy	Not used	1584	Liver	Core	METASTATIC CARCINOMA	N/A	Positive	80	Negative	0	Negative	1	N/A
	Metastatic Biopsy 2	307_T1	2036	Liver	Core	METASTATIC CARCINOMA	N/A	Positive	25	Negative	0	Negative	0	N/A
300069	Initial Diagnosis (by report)	Not used	0	Left Breast	Core	Invasive Lobular Carcinoma (ILC)	2	Positive	N/A	Positive	N/A	Negative	0	N/A
	Left mastectomy	069_Archival1	20	Left Breast	Surgery	invasive ductal and lobular carcinoma	3	Positive	N/A	Positive	N/A	Negative	0	N/A
	Metastatic Biopsy	069_Prospective1	1479	Bone	Core	METASTATIC POORLY DIFFERENTIATED CARCINOMA	3	Positive	N/A	Positive	N/A	Negative	0	N/A
300290	Initial Diagnosis	Not used	0	Right Breast	Core	invasive ductal carcinoma with ductal and lobular features	2	Positive	95	Positive	95	Negative	0	N/A
	Right lumpectomy	290_Archival1	15	Right Breast	Surgery	invasive ductal carcinoma	2	Positive	N/A	Positive	N/A	Negative	1	N/A
	Metastatic Biopsy	Not used	1189	Bone	Core	Metastatic carcinoma	N/A	N/A	N/A	N/A	N/A	N/A	N/A	N/A
	Metastatic Biopsy	290_T2	2488	Axillary Nodes	Core	INVASIVE CARCINOMA WITH LOBULAR FEATURES	2	Positive	90	Negative	0	Negative	0	N/A
	Metastatic Biopsy	Not used	2941	Liver	Core	METASTATIC ADENOCARCINOMA	3	Positive	95	Negative	95	Negative	0	N/A
300288	Mastectomy	288_Archival1	0	Left Breast	Surgery	INVASIVE DUCTAL CARCINOMA	1	Positive	100	Positive	1	Equivocal	2	Negative
	Metastatic biopsy	Not used	1360	Chest Wall	Core	Invasive ductal carcinoma with lobular features	2	Positive	100	Positive	60	Negative	1	Negative
	Metastatic biopsy	288_Archival2	1400	Distant Lymph Node	Surgery	Carcinoma NOS	N/A	N/A	N/A	N/A	N/A	N/A	N/A	N/A
	Metastatic biopsy	288_T1	2613	Left Breast	Core	INVASIVE DUCTAL CARCINOMA	3	Positive	95	Positive	40	Negative	0	N/A
	Metastatic biopsy	Not used	2702	Left Breast	Core	INVASIVE DUCTAL CARCINOMA	N/A	Positive	95	Positive	70	Negative	0	N/A
300284	Initial diagnosis	Not used	0	Right Breast	Core	Invasive ductal carcinoma	2	Positive	99	Positive	15	Equivocal	2	Negative
300284	Mastectomy	284_Archival1	36	Right Breast	Surgery	Invasive ductal carcinoma	3	N/A	N/A	N/A	N/A	N/A	N/A	N/A
300284	Metastatic biopsy	Not used	1135	Left Axillary Nodes	Core	POORLY DIFFERENTIATED CARCINOMA	3	Positive	98	Negative	<1	Equivocal	2	Eqivocal
300284	Metastatic biopsy	284_T1	1495	Left Axillary Nodes	Core	POORLY DIFFERENTIATED CARCINOMA	3	Positive	90	Negative	0	Negative	0	N/A

### Sheet: Supp 4 - Treatment Details
PATIENT ID	REGIMEN ID	Treatment_Modality	Treatment_Agent	Treatment_Setting	Treatment_StartDate	Treatment_EndDate	Treatment_ReasonDiscontinuation	Treatment_BRR	Treatment_DegreeCertainty for Start Date	Treatment_DegreeCertainty for Stop Date
	T1 = drug regimen 1 (multiple drugs can be part of same regimen) T2 = drug regimen 2 S1 = surgery 1 S2 = surgery 2 R1 = radiation regimen 1 R2 = radiation regimen 2	Drug Surgery Radiation Other (specify)	Each drug is listed individually, even if given in a combination. If conbination is used, they will all have the same Regimen ID. For example, AC/T would all be T1, but adriamycin, cyclophosphamide, and paclitaxel would each get their own rows	For drugs: Neoadj Ajuvant Metastatic For surgery or rdiation: Primary Local recurrence Metastatic	Days since diagnosis	Days since diagnosis	Completed Treatment Progressive Disease Toxicity Other (specify)	R = responded S = stable M = mixed PD = progressive disease NA Unknown	1=High (dates found) 2=Intermediate (educated estimate) 3=Low (rough estimate) 4=Tx Unknown	1=High (dates found) 2=Intermediate (educated estimate) 3=Low (rough estimate) 4=Tx Unknown
patient 1
300228	T1	drug	adriamycin	neoadj	38	80	completed	R	1	1
300228	T1	drug	cyclophosphamide	neoadj	38	80	completed	R	1	1
300228	T1	drug	paclitaxel	neoadj	94	140	completed	R	2	1
300228	S1	surgery	n/a	primary	185	185	n/a	n/a	1	1
300228	T3	drug	letrozole	adjuvant	201	864	progressive disease	n/a	2	1
300228	R1	radiation	n/a	primary	262	290	completed	n/a	2	1
300228	T5	drug	clinical trial	metastatic	878	978	progressive disease	R	1	2
300228	T6	drug	cisplatin	metastatic	978	1023	toxicity / ? progressive disease	PD	2	2
300228	T7	drug	gencitabine	metastatic	1023	1053	progressive disease	PD	2	2
300228	T7	drug	carboplatin	metastatic	1023	1053	progressive disease	PD	2	2
300228	T8	drug	vinorelbine	metastatic	1060	1188	death	unknown	1	1
patient 2
300076	S1	surgery	n/a	primary	22	22	n/a	n/a	1	1
300076	T2	drug	adriamycin	adjuvant	48	90	completed	n/a	1	1
300076	T2	drug	cyclophosphamide	adjuvant	49	90	completed	n/a	1	1
300076	T2	drug	paclitaxel	adjuvant	104	209	completed	n/a	2	1
300076	T2	drug	trastuzumab	adjuvant	104	470	completed	n/a	2	2
300076	R1	radiation	n/a	primary	231	266	completed	n/a	1	1
300076	T4	drug	tamoxifen	adjuvant	258	1380	progressive disease	n/a	1	1
300076	T5	drug	vinorelbine	metastatic	1385	1539	progressive disease	R	1	1
300076	T5	drug	trastuzumab	metastatic	1385	1539	progressive disease	R	1	1
300076	T6	drug	capecitabine	metastatic	1539	1560	progressive disease	PD	1	1
300076	T6	drug	lapatinib	metastatic	1539	1560	progressive disease	PD	1	1
300076	T7	drug	paclitaxel	metastatic	1560	1730	progressive disease	R	1	1
300076	T7	drug	trastuzumab	metastatic	1560	1730	progressive disease	R	1	1
300076	T8	drug	gencitabine	metastatic	1730	1741	progressive disease	PD	1	1
300076	T8	drug	trastuzumab	metastatic	1730	1751	progressive disease	PD	1	1
300076	T9	drug	trastuzumab	metastatic	1751	1814	progressive disease	R	1	1
300076	T9	drug	eribulin	metastatic	1751	1814	progressive disease	R	1	1
300076	T10	drug	letrozole	metastatic	1814	1919	progressive disease	R	1	1
300076	T11	drug	liposomal doxorubicin	metastatic	1919	1952	progressive disease	PD	1	1
300076	T11	drug	trastuzumab	metastatic	1919	1952	progressive disease	PD	1	1
300076	T12	drug	carboplatin	metastatic	1952	1994	progressive disease	PD	1	1
300076	T12	drug	trastuzumab	metastatic	1952	1994	progressive disease	PD	1	1
patient 3
300338	T1	drug	adriamycin	neoadj	28	70	completed	n/a	1	2
300338	T1	drug	cyclophosphamide	neoadj	28	70	completed	n/a	1	2
300338	T1	drug	paclitaxel	neoadj	84	84	toxicity	n/a	1	2
300338	S1	surgery	n/a	primary	111	111	n/a	n/a	1	1
300338	R1	radiation	n/a	primary	194	232	completed	n/a	1	1
300338	T4	drug	tamoxifen	adj	166	1447	progressive disease	n/a	1	3
300338	T5	drug	letrozole	metastatic	1447	1538	progressive disease	unknown	2	2
300338	T5	drug	palbociclib	metastatic	1447	1538	progressive disease	unknown	2	2
300338	T6	drug	clinical trial	metastatic	1538	1738	progressive disease	R	2	2
300338	T6	drug	clinical trial	metastatic	1538	1738	progressive disease	R	2	2
300338	T7	drug	clinical trial	metastatic	1738	1813	progressive disease	PD	1	1
300338	T7	drug	clinical trial	metastatic	1738	1813	progressive disease	PD	1	1
300338	T7	drug	clinical trial	metastatic	1738	1813	progressive disease	PD	1	1
300338	T8	drug	capecitabine	metastatic	1813	1509	progressive disease	PD	2	2
300338	T9	drug	eribulin	metastatic	1875	1903	progressive disease	PD	2	3
300338	T10	drug	liposomal doxorubicin	metastatic	1903	1903	toxicity	n/a	2	3
300338	T11	drug	vinorelbine	metastatic	1910	1949	progressive disease	PD	3	3
300338	T12	drug	carboplatin	metastatic	1967	2054	progressive disease	PD	1	1
300338	T12	drug	gencitabine	metastatic	1967	2054	progressive disease	PD	1	1
patient 4
300038	S1	surgery	n/a	primary	29	29	n/a	n/a	1	1
300038	T2	drug	adriamycin	adjuvant	43	78	completed	n/a	2	2
300038	T2	drug	cyclophosphamide	adjuvant	43	78	completed	n/a	2	2
300038	T2	drug	paclitaxel	adjuvant	92	195	completed	n/a	2	2
300038	T3	drug	anastrozole	adjuvant	195	390	menses returned	n/a	2	2
300038	T4	drug	tamoxifen	adjuvant	390	816	bilateral oophorectomy	n/a	2	2
300038	T5	drug	anastrozole	adjuvant	816	1181	progressive disease	n/a	2	2
300038	T6	drug	trastuzumab	adjuvant	482	847	completed	n/a	2	2
300038	T7	drug	vinorelbine	metastatic	1181	1273	progressive disease	PD	2	2
300038	T7	drug	trastuzumab	metastatic	1181	1273	progressive disease	PD	2	2
300038	T8	drug	paclitaxel	metastatic	1280	1365	progressive disease	PD	2	2
300038	T8	drug	bevacizumab	metastatic	1280	1365	progressive disease	PD	2	2
300038	T8	drug	trastuzumab	metastatic	1280	1365	progressive disease	PD	2	2
300038	T9	drug	capecitabine	metastatic	1365	1517	progressive disease	R	2	2
300038	T9	drug	lapatinib	metastatic	1365	1517	progressive disease	R	2	2
300038	T10	drug	docetaxel	metastatic	1517	1609	progressive disease	R	2	2
300038	T10	drug	gencitabine	metastatic	1517	1609	progressive disease	R	2	2
300038	T11	drug	liposomal doxorubicin	metastatic	1609	1665	progressive disease	PD	2	2
300038	T12	drug	carboplatin	metastatic	1665	1790	progressive disease	R	2	2
300038	T13	drug	fulvestrant	metastatic	1790	1799	progressive disease	PD	2	1
patient 5
300243	S1	surgery	n/a	primary	0	0	n/a	n/a	1	1
300243	T2	drug	adriamycin	adjuvant	64	126	completed	n/a	1	2
300243	T2	drug	cyclophosphamide	adjuvant	64	126	completed	n/a	1	2
300243	T2	drug	paclitaxel	adjuvant	147	224	completed	n/a	2	2
300243	T3	drug	tamoxifen	adjuvant	237	867	progressive disease	n/a	1	1
300243	R1	radiation	WBRT	metastatic	867	878	completed	n/a	2	3
300243	T5	drug	letrozole	metastatic	867	1488	toxicity	R	1	1
300243	T6	drug	exemestane	metastatic	1488	1668	progressive disease	PD	1	1
300243	T7	drug	fulvestrant	metastatic	1668	1778	progressive disease	PD	1	1
300243	T8	drug	capecitabine	metastatic	1778	2164	progressive disease	R	1	2
300243	T9	drug	liposomal doxorubicin	metastatic	2052	2059	toxicity	unknown	2	3
300243	T10	drug	paclitaxel	metastatic	2059	2199	progressive disease	R	3	2
300243	T11	drug	clinical trial	metastatic	2199	2315	progressive disease	R	2	1
300243	T11	drug	clinical trial	metastatic	2199	2315	progressive disease	R	2	1
300243	T12	drug	liposomal doxorubicin	metastatic	2315	2398	progressive disease	R	1	2
300243	T13	drug	paclitaxel	metastatic	2398	2499	progressive disease	PD	2	2
300243	T14	drug	vinorelbine	metastatic	2499	2578	progressive disease	PD	2	1
patient 6
300350	S1	surgery	n/a	primary	0	0	n/a	n/a	1	1
300350	T2	drug	cyclophosphamide	adjuvant	13	unknown	completed	n/a	3	4
300350	T2	drug	adriamycin	adjuvant	13	unknown	completed	n/a	3	4
300350	T2	drug	fluororacil	adjuvant	13	unknown	completed	n/a	3	4
300350	T3	drug	clinical trial	adjuvant	unknown	unknown	completed	n/a	4	4
300350	T3	drug	clinical trial	adjuvant	unknown	unknown	completed	n/a	4	4
300350	T3	drug	clinical trial	adjuvant	unknown	unknown	completed	n/a	4	4
300350	R1	radiation	n/a	primary	202	233	n/a	n/a	3	3
300350	T5	drug	tamoxifen	adjuvant	233	2060	completed	n/a	3	3
300350	T6	drug	letrozole	metastatic	5304	6356	progressive disease	R	2	2
300350	T7	drug	fulvestrant	metastatic	6356	6660	progressive disease	R	2	2
300350	T8	drug	capecitabine	metastatic	6660	7116	progressive disease	R	2	2
300350	T8	drug	sorafenib	metastatic	6660	7116	progressive disease	R	2	2
300350	T9	drug	paclitaxel	metastatic	7206	7476	progressive disease	R	2	2
300350	T10	drug	letrozole	metastatic	7512	7572	progressive disease	PD	2	2
300350	T10	drug	palbociclib	metastatic	7512	7572	progressive disease	PD	2	2
300350	T11	drug	eribulin	metastatic	7603	7694	progressive disease	R	2	2
300350	T12	drug	exemestane	metastatic	7694	7721	progressive disease	PD	1	1
300350	T12	drug	everolimus	metastatic	7694	7721	progressive disease	PD	1	1
patient 7
300348	S1	surgery	n/a	primary	21	21	n/a	n/a	1	1
300348	T2	drug	docetaxel	adjuvant	62	125	completed	n/a	1	1
300348	T2	drug	cyclophosphamide	adjuvant	62	125	completed	n/a	1	1
300348	R1	radiation	n/a	primary	174	209	completed	n/a	2	2
300348	T4	drug	anastrozole	adjuvant	209	1427	progressive disease	n/a	1	2
300348	T5	drug	fulvestrant	metastatic	1444	1550	progressive disease	R	2	2
300348	T6	drug	eribulin	metastatic	1550	1915	chemo break	R	2	2
300348	T7	drug	tamoxifen	metastatic	1915	2007	progressive disease	PD	2	2
300348	T8	drug	capecitabine	metastatic	2007	2336	progressive disease	R	2	2
300348	T9	drug	doxil	metastatic	2336	2462	progressive disease	R	2	2
300348	T10	drug	vinorelbine	metastatic	2462	2554	progressive disease	PD	2	2
300348	T11	drug	clinical trial	metastatic	2571	2578	toxicity	n/a	1	1
300348	T11	drug	clinical trial	metastatic	2571	2578	toxicity	n/a	1	1
patient 8
300307	S1	surgery	n/a	primary	7	7	n/a	n/a	3	3
300307	T1	drug	docetaxel	adjuvant	19	124	n/a	n/a	3	2
300307	T1	drug	carboplatin	adjuvant	19	124	n/a	n/a	3	2
300307	T1	drug	trastuzumab	adjuvant	19	124	n/a	n/a	3	2
300307	T2	drug	tamoxifen	adjuvant	152	1583	progressive disease	n/a	2	2
300307	R1	radiation	n/a	primary	unknown	unknown	completed	n/a	4	4
300307	S2	surgery	n/a	local recurrence	1200	1200	n/a	n/a	1	1
300307	S3	surgery	n/a	second primary	1564	1564	n/a	n/a	1	1
300307	T3	drug	anastrozole	metastatic	1583	1644	progressive disease	PD	2	2
300307	T4	drug	clinical trial	metastatic	1672	1924	progressive disease	R	1	1
300307	T5	drug	fulvestrant	metastatic	1924	2036	progressive disease	R	1	1
300307	T5	drug	palbociclib	metastatic	1924	2036	progressive disease	R	1	1
300307	T6	drug	capecitabine	metastatic	2036	2093	progressive disease	PD	1	1
300307	T7	drug	eribulin	metastatic	2093	2170	toxicity	unknown	1	1
300307	T8	drug	liposomal doxorubicin	metastatic	2232	2255	progressive disease	PD	1	2
patient 9
300069	S1	surgery	n/a	primary	20	20	n/a	n/a	1	1
300069	T2	drug	adriamycin	adjuvant	58	100	completed	n/a	1	1
300069	T2	drug	cyclophosphamide	adjuvant	58	100	completed	n/a	1	1
300069	T2	drug	paclitaxel	adjuvant	114	158	completed	n/a	1	1
300069	T3	drug	tamoxifen	adjuvant	201	1479	progressive disease	n/a	1	1
300069	R1	radiation	n/a	primary	201	229	completed	n/a	2	2
300069	T5	drug	letrozole	metastatic	1496	1935	progressive disease	R	2	2
300069	T5	drug	goserelin	metastatic	1496	1935	progressive disease	R	2	2
300069	T6	drug	fulvestrant	metastatic	1935	2005	progressive disease	PD	2	1
300069	T7	drug	capecitabine	metastatic	2005	2060	progressive disease	PD	1	1
300069	T8	drug	paclitaxel	metastatic	2063	2117	progressive disease	PD	1	2
300069	T9	drug	eribulin	metastatic	2117	2142	progressive disease	PD	2	1
patient 10
300290	S1	surgery	n/a	primary	15	15	n/a	n/a	1	1
300290	T1	drug	adriamycin	adjuvant	79	-1713	completed	n/a	1	1
300290	T1	drug	cyclophosphamide	adjuvant	79	-1713	completed	n/a	1	1
300290	T1	drug	paclitaxel	adjuvant	128	170	completed	n/a	1	1
300290	T2	drug	tamoxifen	adjuvant	169	1205	progressive disease	n/a	2	2
300290	R1	radiation	n/a	primary	71	266	completed	n/a	2	2
300290	T4	drug	goserelin	metastatic	1205	2209	progressive disease	R	2	2
300290	T4	drug	letrozole	metastatic	1205	2209	progressive disease	R	2	2
300290	T5	drug	fulvestrant	metastatic	2209	2513	progressive disease	PD	2	2
300290	T6	drug	exemestane	metastatic	2513	2239	progressive disease	PD	2	2
300290	T6	drug	palbociclib	metastatic	2513	2604	progressive disease	PD	2	2
300290	T7	drug	capecitabine	metastatic	2604	3305	progressive disease	R	2	2
300290	T8	liver RFA	n/a	metastatic	2937	2937	n/a	n/a	1	1
300290	T9	liver RFA	n/a	metastatic	2960	2960	n/a	n/a	2	2
300290	T10	drug	clinical trial	metastatic	3397	n/a	n/a	R	1	n/a
patient 11
300288	S1	surgery	n/a	primary	0	0	n/a	n/a	1	1
300288	T2	drug	letrozole	adjuvant	51	1353	progressive disease	n/a	2	1
300288	T3	drug	tamoxifen	metastatic	1390	1799	progressive disease	PD	2	2
300288	T4	drug	fulvestrant	metastatic	1830	2317	progressive disease	PD	2	2
300288	T5	drug	exemestane	metastatic	2317	2529	progressive disease	R	2	2
300288	T5	drug	everolimus	metastatic	2317	2529	progressive disease	R	2	2
300288	T6	drug	clinical trial	metastatic	2556	2609	progressive disease	PD	1	1
300288	T7	drug	clinical trial	metastatic	2620	2673	progressive disease	PD	1	1
300288	T7	drug	clinical trial	metastatic	2620	2673	progressive disease	PD	1	1
300288	T8	drug	vinorelbine	metastatic	2687	2730	progressive disease	PD	1	2
300288	T9	drug	liposomal doxorubicin	metastatic	2737	2805	progressive disease	PD	2	2
300288	T10	drug	nab-paclitaxel	metastatic	2805	2987	progressive disease	R	2	2
300288	T11	drug	eribulin	metastatic	2987	3048	progressive disease	PD	2	2
300288	T12	drug	capecitabine	metastatic	3048	3102	progressive disease	PD	1	1
patient 12						0
300284	S1	surgery	n/a	primary	36	36	n/a	n/a	1	1
300284	T1	drug	adriamycin	adjuvant	57	113	n/a	n/a	1	2
300284	T1	drug	cyclophosphamide	adjuvant	57	113	n/a	n/a	1	2
300284	T1	drug	paclitaxel	adjuvant	113	196	n/a	n/a	2	2
300284	T2	drug	tamoxifen	adjuvant	210	1078	progressive disease	n/a	1	1
300284	T3	drug	goserelin	metastatic	1092	1235	oophorectomy	n/a	1	1
300284	T3	drug	exemestane	metastatic	1092	1483	progressive disease	PD	2	2
300284	T4	drug	clinical trial	metastatic	1499	1546	progressive disease	PD	1	1
300284	T5	drug	eribulin	metastatic	1548	1671	progressive disease	PD	1	2
300284	T6	drug	capecitabine	metastatic	1695	1814	progressive disease	PD	1	1
300284	R1	radiation	n/a	metastatic	1720	1730	n/a	n/a	1	2
