## Supplemental Table 13 for "Acquired FGFR and FGF alterations confer resistance to estrogen receptor (ER) targeted therapy in ER+ metastatic breast cancer"

### Sheet: Effect size
Comparison	mGene.Set	mPerturbation	mDrug	Effect size (Hedges g)	Effect size (95p conf upper)	Effect size (95p conf lower)	Welch test (p.value)
FIIN-3.vs.DMSO	RTKs.GFRs.genes	FGF3	FIIN-3	-2.47971	-1.34174	-3.61767	1.15e-05
Fulv+Palbo.vs.DMSO	RTKs.GFRs.genes	FGF3	Fulv+Palbo	-0.813164	0.25164	-1.87797	0.09374
Fulv.vs.DMSO	RTKs.GFRs.genes	FGF3	Fulv	0.241844	1.43242	-0.94873	0.6106
Fulv+Tram.vs.DMSO	RTKs.GFRs.genes	FGF3	Fulv+Tram	-0.349831	0.684065	-1.38373	0.3783
Fulv+FIIN-3.vs.DMSO	RTKs.GFRs.genes	FGF3	Fulv+FIIN-3	-2.86572	-1.43646	-4.29498	1.979e-05
Palbo.vs.DMSO	RTKs.GFRs.genes	FGF3	Palbo	0.963821	2.04365	-0.11601	0.05376
Fulv+Palbo+FIIN-3.vs.DMSO	RTKs.GFRs.genes	FGF3	Fulv+Palbo+FIIN-3	-1.86742	-0.653336	-3.0815	0.001191
Palbo+FIIN-3.vs.DMSO	RTKs.GFRs.genes	FGF3	Palbo+FIIN-3	-1.38447	-0.183423	-2.58551	0.01142
Fulv+Palbo+Tram.vs.DMSO	RTKs.GFRs.genes	FGF3	Fulv+Palbo+Tram	-0.279871	0.911851	-1.47159	0.4538
FIIN-3.vs.DMSO	RTKs.GFRs.genes	FGFR1_FGF2	FIIN-3	-5.44988	-2.87206	-8.02769	3.916e-05
Fulv+Palbo.vs.DMSO	RTKs.GFRs.genes	FGFR1_FGF2	Fulv+Palbo	0.0261231	1.27857	-1.22632	0.963
Fulv.vs.DMSO	RTKs.GFRs.genes	FGFR1_FGF2	Fulv	0.472216	1.67611	-0.731681	0.4005
Fulv+Tram.vs.DMSO	RTKs.GFRs.genes	FGFR1_FGF2	Fulv+Tram	-1.6356	-0.263888	-3.00731	0.01191
Fulv+FIIN-3.vs.DMSO	RTKs.GFRs.genes	FGFR1_FGF2	Fulv+FIIN-3	-5.03435	-2.61004	-7.45866	6.713e-05
Palbo.vs.DMSO	RTKs.GFRs.genes	FGFR1_FGF2	Palbo	1.08002	2.35111	-0.191062	0.07808
Fulv+Palbo+FIIN-3.vs.DMSO	RTKs.GFRs.genes	FGFR1_FGF2	Fulv+Palbo+FIIN-3	-3.87881	-1.8634	-5.89423	5.431e-05
Palbo+FIIN-3.vs.DMSO	RTKs.GFRs.genes	FGFR1_FGF2	Palbo+FIIN-3	-4.18014	-2.0612	-6.29908	1.731e-05
Fulv+Palbo+Tram.vs.DMSO	RTKs.GFRs.genes	FGFR1_FGF2	Fulv+Palbo+Tram	-2.35434	-0.809335	-3.89935	0.00311
FIIN-3.vs.DMSO	RTKs.GFRs.genes	FGFR2_WT_FGF2	FIIN-3	-11.7916	-6.44337	-17.1399	3.423e-08
Fulv+Palbo.vs.DMSO	RTKs.GFRs.genes	FGFR2_WT_FGF2	Fulv+Palbo	0.297213	1.49121	-0.896786	0.5935
Fulv.vs.DMSO	RTKs.GFRs.genes	FGFR2_WT_FGF2	Fulv	0.30443	1.49875	-0.88989	0.5848
Fulv+Tram.vs.DMSO	RTKs.GFRs.genes	FGFR2_WT_FGF2	Fulv+Tram	-1.05977	0.208304	-2.32785	0.07629
Fulv+FIIN-3.vs.DMSO	RTKs.GFRs.genes	FGFR2_WT_FGF2	Fulv+FIIN-3	-7.22218	-3.96585	-10.4785	1.672e-07
Palbo.vs.DMSO	RTKs.GFRs.genes	FGFR2_WT_FGF2	Palbo	0.99616	2.25512	-0.262797	0.09659
Fulv+Palbo+FIIN-3.vs.DMSO	RTKs.GFRs.genes	FGFR2_WT_FGF2	Fulv+Palbo+FIIN-3	-6.76877	-3.53195	-10.0056	3.171e-06
Palbo+FIIN-3.vs.DMSO	RTKs.GFRs.genes	FGFR2_WT_FGF2	Palbo+FIIN-3	-9.98211	-5.62633	-14.3379	6.837e-09
Fulv+Palbo+Tram.vs.DMSO	RTKs.GFRs.genes	FGFR2_WT_FGF2	Fulv+Palbo+Tram	-0.808198	0.42679	-2.04318	0.1624
FIIN-3.vs.DMSO	RTKs.GFRs.genes	FGFR2_M538I_FGF2	FIIN-3	-7.55241	-4.16661	-10.9382	2.77e-06
Fulv+Palbo.vs.DMSO	RTKs.GFRs.genes	FGFR2_M538I_FGF2	Fulv+Palbo	1.33512	2.64823	0.0220159	0.03216
Fulv.vs.DMSO	RTKs.GFRs.genes	FGFR2_M538I_FGF2	Fulv	1.10456	2.37935	-0.17024	0.07021
Fulv+Tram.vs.DMSO	RTKs.GFRs.genes	FGFR2_M538I_FGF2	Fulv+Tram	-0.908274	0.338911	-2.15546	0.1198
Fulv+FIIN-3.vs.DMSO	RTKs.GFRs.genes	FGFR2_M538I_FGF2	Fulv+FIIN-3	-6.38798	-3.45498	-9.32098	9.012e-06
Palbo.vs.DMSO	RTKs.GFRs.genes	FGFR2_M538I_FGF2	Palbo	1.58914	3.02424	0.154035	0.02647
Fulv+Palbo+FIIN-3.vs.DMSO	RTKs.GFRs.genes	FGFR2_M538I_FGF2	Fulv+Palbo+FIIN-3	-5.24288	-2.61358	-7.87217	1.113e-05
Palbo+FIIN-3.vs.DMSO	RTKs.GFRs.genes	FGFR2_M538I_FGF2	Palbo+FIIN-3	-6.39068	-3.45664	-9.32472	2.573e-06
Fulv+Palbo+Tram.vs.DMSO	RTKs.GFRs.genes	FGFR2_M538I_FGF2	Fulv+Palbo+Tram	-0.829276	0.408172	-2.06672	0.1601
FIIN-3.vs.DMSO	RTKs.GFRs.genes	FGFR2_N550K_FGF2	FIIN-3	-4.84421	-2.48918	-7.19925	4.971e-06
Fulv+Palbo.vs.DMSO	RTKs.GFRs.genes	FGFR2_N550K_FGF2	Fulv+Palbo	0.297863	1.49189	-0.896165	0.5892
Fulv.vs.DMSO	RTKs.GFRs.genes	FGFR2_N550K_FGF2	Fulv	0.444337	1.64636	-0.757688	0.4251
Fulv+Tram.vs.DMSO	RTKs.GFRs.genes	FGFR2_N550K_FGF2	Fulv+Tram	-0.665097	0.554753	-1.88495	0.2497
Fulv+FIIN-3.vs.DMSO	RTKs.GFRs.genes	FGFR2_N550K_FGF2	Fulv+FIIN-3	-5.07899	-2.63833	-7.51966	5.745e-06
Palbo.vs.DMSO	RTKs.GFRs.genes	FGFR2_N550K_FGF2	Palbo	1.92725	3.44075	0.413744	0.006582
Fulv+Palbo+FIIN-3.vs.DMSO	RTKs.GFRs.genes	FGFR2_N550K_FGF2	Fulv+Palbo+FIIN-3	-4.5377	-2.29285	-6.78255	7.009e-05
Palbo+FIIN-3.vs.DMSO	RTKs.GFRs.genes	FGFR2_N550K_FGF2	Palbo+FIIN-3	-4.66591	-2.37521	-6.95662	1.124e-05
Fulv+Palbo+Tram.vs.DMSO	RTKs.GFRs.genes	FGFR2_N550K_FGF2	Fulv+Palbo+Tram	-0.580518	0.631696	-1.79273	0.308
FIIN-3.vs.DMSO	RTKs.GFRs.genes	FGFR2_K660N_FGF2	FIIN-3	-6.28943	-3.39421	-9.18465	7.879e-07
Fulv+Palbo.vs.DMSO	RTKs.GFRs.genes	FGFR2_K660N_FGF2	Fulv+Palbo	-0.424683	0.776089	-1.62546	0.4495
Fulv.vs.DMSO	RTKs.GFRs.genes	FGFR2_K660N_FGF2	Fulv	0.517973	1.72518	-0.689236	0.3561
Fulv+Tram.vs.DMSO	RTKs.GFRs.genes	FGFR2_K660N_FGF2	Fulv+Tram	-0.795249	0.438256	-2.02875	0.1666
Fulv+FIIN-3.vs.DMSO	RTKs.GFRs.genes	FGFR2_K660N_FGF2	Fulv+FIIN-3	-5.04064	-2.61403	-7.46726	2.948e-06
Palbo.vs.DMSO	RTKs.GFRs.genes	FGFR2_K660N_FGF2	Palbo	0.978877	2.23544	-0.277688	0.09622
Fulv+Palbo+FIIN-3.vs.DMSO	RTKs.GFRs.genes	FGFR2_K660N_FGF2	Fulv+Palbo+FIIN-3	-5.16587	-2.69327	-7.63846	7.147e-06
Palbo+FIIN-3.vs.DMSO	RTKs.GFRs.genes	FGFR2_K660N_FGF2	Palbo+FIIN-3	-5.82213	-2.96565	-8.67861	2.847e-06
Fulv+Palbo+Tram.vs.DMSO	RTKs.GFRs.genes	FGFR2_K660N_FGF2	Fulv+Palbo+Tram	-0.535701	0.738774	-1.81018	0.3424
FIIN-3.vs.DMSO	RAS.MAPK.genes	FGF3	FIIN-3	-0.818321	0.0724529	-1.7091	0.06476
Fulv+Palbo.vs.DMSO	RAS.MAPK.genes	FGF3	Fulv+Palbo	1.68538	2.86697	0.503797	0.0007993
Fulv.vs.DMSO	RAS.MAPK.genes	FGF3	Fulv	1.23728	2.51022	-0.0356587	0.00461
Fulv+Tram.vs.DMSO	RAS.MAPK.genes	FGF3	Fulv+Tram	0.386253	1.42171	-0.649203	0.3159
Fulv+FIIN-3.vs.DMSO	RAS.MAPK.genes	FGF3	Fulv+FIIN-3	-0.304351	0.727812	-1.33651	0.4418
Palbo.vs.DMSO	RAS.MAPK.genes	FGF3	Palbo	1.37274	2.50457	0.240905	0.002941
Fulv+Palbo+FIIN-3.vs.DMSO	RAS.MAPK.genes	FGF3	Fulv+Palbo+FIIN-3	-0.789659	0.273013	-1.85233	0.1093
Palbo+FIIN-3.vs.DMSO	RAS.MAPK.genes	FGF3	Palbo+FIIN-3	-0.0855956	1.00855	-1.17974	0.8369
Fulv+Palbo+Tram.vs.DMSO	RAS.MAPK.genes	FGF3	Fulv+Palbo+Tram	-0.051198	1.13614	-1.23853	0.8848
FIIN-3.vs.DMSO	RAS.MAPK.genes	FGFR1_FGF2	FIIN-3	-4.26302	-2.11517	-6.41087	4.258e-05
Fulv+Palbo.vs.DMSO	RAS.MAPK.genes	FGFR1_FGF2	Fulv+Palbo	1.51186	2.93064	0.0930885	0.02615
Fulv.vs.DMSO	RAS.MAPK.genes	FGFR1_FGF2	Fulv	-0.303433	0.890842	-1.49771	0.5837
Fulv+Tram.vs.DMSO	RAS.MAPK.genes	FGFR1_FGF2	Fulv+Tram	-1.54086	-0.188619	-2.89309	0.01831
Fulv+FIIN-3.vs.DMSO	RAS.MAPK.genes	FGFR1_FGF2	Fulv+FIIN-3	-3.34002	-1.50253	-5.1775	0.0001121
Palbo.vs.DMSO	RAS.MAPK.genes	FGFR1_FGF2	Palbo	1.92026	3.35553	0.484992	0.005208
Fulv+Palbo+FIIN-3.vs.DMSO	RAS.MAPK.genes	FGFR1_FGF2	Fulv+Palbo+FIIN-3	-1.86502	-0.442648	-3.28739	0.005838
Palbo+FIIN-3.vs.DMSO	RAS.MAPK.genes	FGFR1_FGF2	Palbo+FIIN-3	-2.54023	-0.944165	-4.13629	0.001119
Fulv+Palbo+Tram.vs.DMSO	RAS.MAPK.genes	FGFR1_FGF2	Fulv+Palbo+Tram	-1.26366	0.0369278	-2.56424	0.03941
FIIN-3.vs.DMSO	RAS.MAPK.genes	FGFR2_WT_FGF2	FIIN-3	-8.95535	-4.81261	-13.0981	1.652e-07
Fulv+Palbo.vs.DMSO	RAS.MAPK.genes	FGFR2_WT_FGF2	Fulv+Palbo	1.44402	2.77728	0.110754	0.03691
Fulv.vs.DMSO	RAS.MAPK.genes	FGFR2_WT_FGF2	Fulv	0.450286	1.6527	-0.752129	0.4189
Fulv+Tram.vs.DMSO	RAS.MAPK.genes	FGFR2_WT_FGF2	Fulv+Tram	-1.01507	0.246546	-2.27669	0.08792
Fulv+FIIN-3.vs.DMSO	RAS.MAPK.genes	FGFR2_WT_FGF2	Fulv+FIIN-3	-4.32014	-2.15226	-6.48801	0.0001069
Palbo.vs.DMSO	RAS.MAPK.genes	FGFR2_WT_FGF2	Palbo	1.83686	3.25276	0.42096	0.01173
Fulv+Palbo+FIIN-3.vs.DMSO	RAS.MAPK.genes	FGFR2_WT_FGF2	Fulv+Palbo+FIIN-3	-3.85577	-1.74409	-5.96746	0.0009561
Palbo+FIIN-3.vs.DMSO	RAS.MAPK.genes	FGFR2_WT_FGF2	Palbo+FIIN-3	-6.99737	-3.82874	-10.166	2.217e-07
Fulv+Palbo+Tram.vs.DMSO	RAS.MAPK.genes	FGFR2_WT_FGF2	Fulv+Palbo+Tram	-0.744707	0.483224	-1.97264	0.2054
FIIN-3.vs.DMSO	RAS.MAPK.genes	FGFR2_M538I_FGF2	FIIN-3	-5.1752	-2.69917	-7.65123	4.282e-06
Fulv+Palbo.vs.DMSO	RAS.MAPK.genes	FGFR2_M538I_FGF2	Fulv+Palbo	2.25345	3.77171	0.735191	0.002077
Fulv.vs.DMSO	RAS.MAPK.genes	FGFR2_M538I_FGF2	Fulv	0.371318	1.56897	-0.826332	0.502
Fulv+Tram.vs.DMSO	RAS.MAPK.genes	FGFR2_M538I_FGF2	Fulv+Tram	-1.37113	-0.0514982	-2.69076	0.02807
Fulv+FIIN-3.vs.DMSO	RAS.MAPK.genes	FGFR2_M538I_FGF2	Fulv+FIIN-3	-4.84696	-2.49093	-7.203	3.386e-05
Palbo.vs.DMSO	RAS.MAPK.genes	FGFR2_M538I_FGF2	Palbo	2.665	4.38239	0.947604	0.00105
Fulv+Palbo+FIIN-3.vs.DMSO	RAS.MAPK.genes	FGFR2_M538I_FGF2	Fulv+Palbo+FIIN-3	-4.06756	-1.87998	-6.25514	4.773e-05
Palbo+FIIN-3.vs.DMSO	RAS.MAPK.genes	FGFR2_M538I_FGF2	Palbo+FIIN-3	-3.68811	-1.73681	-5.6394	7.033e-05
Fulv+Palbo+Tram.vs.DMSO	RAS.MAPK.genes	FGFR2_M538I_FGF2	Fulv+Palbo+Tram	-1.10451	0.170277	-2.3793	0.06585
FIIN-3.vs.DMSO	RAS.MAPK.genes	FGFR2_N550K_FGF2	FIIN-3	-5.939	-3.1773	-8.7007	3.551e-06
Fulv+Palbo.vs.DMSO	RAS.MAPK.genes	FGFR2_N550K_FGF2	Fulv+Palbo	1.17301	2.45854	-0.112519	0.05815
Fulv.vs.DMSO	RAS.MAPK.genes	FGFR2_N550K_FGF2	Fulv	0.470659	1.67445	-0.73313	0.4011
Fulv+Tram.vs.DMSO	RAS.MAPK.genes	FGFR2_N550K_FGF2	Fulv+Tram	-1.54847	-0.194699	-2.90223	0.02201
Fulv+FIIN-3.vs.DMSO	RAS.MAPK.genes	FGFR2_N550K_FGF2	Fulv+FIIN-3	-4.1103	-2.01558	-6.20503	3.444e-05
Palbo.vs.DMSO	RAS.MAPK.genes	FGFR2_N550K_FGF2	Palbo	3.49889	5.48606	1.51171	0.0001922
Fulv+Palbo+FIIN-3.vs.DMSO	RAS.MAPK.genes	FGFR2_N550K_FGF2	Fulv+Palbo+FIIN-3	-2.95742	-1.23938	-4.67547	0.0002684
Palbo+FIIN-3.vs.DMSO	RAS.MAPK.genes	FGFR2_N550K_FGF2	Palbo+FIIN-3	-2.56309	-0.9606	-4.16559	0.001137
Fulv+Palbo+Tram.vs.DMSO	RAS.MAPK.genes	FGFR2_N550K_FGF2	Fulv+Palbo+Tram	-0.990257	0.267878	-2.24839	0.09577
FIIN-3.vs.DMSO	RAS.MAPK.genes	FGFR2_K660N_FGF2	FIIN-3	-4.17047	-2.05489	-6.28605	3.323e-05
Fulv+Palbo.vs.DMSO	RAS.MAPK.genes	FGFR2_K660N_FGF2	Fulv+Palbo	0.206777	1.39741	-0.983853	0.71
Fulv.vs.DMSO	RAS.MAPK.genes	FGFR2_K660N_FGF2	Fulv	0.619096	1.83467	-0.596478	0.2741
Fulv+Tram.vs.DMSO	RAS.MAPK.genes	FGFR2_K660N_FGF2	Fulv+Tram	-1.09417	0.179045	-2.36739	0.07536
Fulv+FIIN-3.vs.DMSO	RAS.MAPK.genes	FGFR2_K660N_FGF2	Fulv+FIIN-3	-3.02077	-1.28341	-4.75813	0.0003883
Palbo.vs.DMSO	RAS.MAPK.genes	FGFR2_K660N_FGF2	Palbo	1.40301	2.72853	0.0774829	0.02525
Fulv+Palbo+FIIN-3.vs.DMSO	RAS.MAPK.genes	FGFR2_K660N_FGF2	Fulv+Palbo+FIIN-3	-3.00479	-1.27232	-4.73727	0.0004725
Palbo+FIIN-3.vs.DMSO	RAS.MAPK.genes	FGFR2_K660N_FGF2	Palbo+FIIN-3	-3.9227	-1.78717	-6.05822	6.688e-05
Fulv+Palbo+Tram.vs.DMSO	RAS.MAPK.genes	FGFR2_K660N_FGF2	Fulv+Palbo+Tram	-0.880626	0.430585	-2.19184	0.1343
FIIN-3.vs.DMSO	ER.GrowthFactors	FGF3	FIIN-3	0.308699	1.16946	-0.552063	0.465
Fulv+Palbo.vs.DMSO	ER.GrowthFactors	FGF3	Fulv+Palbo	1.39022	2.52462	0.255818	0.005508
Fulv.vs.DMSO	ER.GrowthFactors	FGF3	Fulv	0.846005	2.07403	-0.382018	0.03651
Fulv+Tram.vs.DMSO	ER.GrowthFactors	FGF3	Fulv+Tram	1.21834	2.3287	0.107987	0.005784
Fulv+FIIN-3.vs.DMSO	ER.GrowthFactors	FGF3	Fulv+FIIN-3	0.502336	1.54377	-0.539098	0.2166
Palbo.vs.DMSO	ER.GrowthFactors	FGF3	Palbo	1.24481	2.35869	0.130924	0.005048
Fulv+Palbo+FIIN-3.vs.DMSO	ER.GrowthFactors	FGF3	Fulv+Palbo+FIIN-3	0.264877	1.29573	-0.765975	0.494
Palbo+FIIN-3.vs.DMSO	ER.GrowthFactors	FGF3	Palbo+FIIN-3	0.700204	1.82235	-0.421941	0.1077
Fulv+Palbo+Tram.vs.DMSO	ER.GrowthFactors	FGF3	Fulv+Palbo+Tram	1.05027	2.29984	-0.199297	0.00918
FIIN-3.vs.DMSO	ER.GrowthFactors	FGFR1_FGF2	FIIN-3	-4.34642	-2.16931	-6.52353	9.989e-06
Fulv+Palbo.vs.DMSO	ER.GrowthFactors	FGFR1_FGF2	Fulv+Palbo	2.61658	4.31943	0.913721	0.001031
Fulv.vs.DMSO	ER.GrowthFactors	FGFR1_FGF2	Fulv	-0.747098	0.48109	-1.97529	0.1931
Fulv+Tram.vs.DMSO	ER.GrowthFactors	FGFR1_FGF2	Fulv+Tram	-2.61243	-0.995959	-4.22891	0.0006806
Fulv+FIIN-3.vs.DMSO	ER.GrowthFactors	FGFR1_FGF2	Fulv+FIIN-3	-3.54968	-1.64418	-5.45519	9.223e-05
Palbo.vs.DMSO	ER.GrowthFactors	FGFR1_FGF2	Palbo	2.44071	4.00917	0.87226	0.001187
Fulv+Palbo+FIIN-3.vs.DMSO	ER.GrowthFactors	FGFR1_FGF2	Fulv+Palbo+FIIN-3	-2.44684	-0.876701	-4.01697	0.001162
Palbo+FIIN-3.vs.DMSO	ER.GrowthFactors	FGFR1_FGF2	Palbo+FIIN-3	-2.38622	-0.832614	-3.93982	0.002424
Fulv+Palbo+Tram.vs.DMSO	ER.GrowthFactors	FGFR1_FGF2	Fulv+Palbo+Tram	-1.90279	-0.47163	-3.33396	0.006582
FIIN-3.vs.DMSO	ER.GrowthFactors	FGFR2_WT_FGF2	FIIN-3	-6.49046	-3.36644	-9.61447	3.843e-06
Fulv+Palbo.vs.DMSO	ER.GrowthFactors	FGFR2_WT_FGF2	Fulv+Palbo	2.06971	3.54114	0.598284	0.0078
Fulv.vs.DMSO	ER.GrowthFactors	FGFR2_WT_FGF2	Fulv	0.460283	1.66337	-0.742799	0.4156
Fulv+Tram.vs.DMSO	ER.GrowthFactors	FGFR2_WT_FGF2	Fulv+Tram	-0.772444	0.458504	-2.00339	0.1868
Fulv+FIIN-3.vs.DMSO	ER.GrowthFactors	FGFR2_WT_FGF2	Fulv+FIIN-3	-3.69763	-1.74316	-5.6521	0.0002057
Palbo.vs.DMSO	ER.GrowthFactors	FGFR2_WT_FGF2	Palbo	2.80074	4.47186	1.12961	0.0008341
Fulv+Palbo+FIIN-3.vs.DMSO	ER.GrowthFactors	FGFR2_WT_FGF2	Fulv+Palbo+FIIN-3	-2.65094	-0.937784	-4.3641	0.003012
Palbo+FIIN-3.vs.DMSO	ER.GrowthFactors	FGFR2_WT_FGF2	Palbo+FIIN-3	-5.31195	-2.78539	-7.83851	2.672e-06
Fulv+Palbo+Tram.vs.DMSO	ER.GrowthFactors	FGFR2_WT_FGF2	Fulv+Palbo+Tram	-0.290371	0.903332	-1.48407	0.6033
FIIN-3.vs.DMSO	ER.GrowthFactors	FGFR2_M538I_FGF2	FIIN-3	-5.3654	-2.81901	-7.91179	4.654e-06
Fulv+Palbo.vs.DMSO	ER.GrowthFactors	FGFR2_M538I_FGF2	Fulv+Palbo	3.69204	5.64464	1.73943	0.0002076
Fulv.vs.DMSO	ER.GrowthFactors	FGFR2_M538I_FGF2	Fulv	1.22725	2.52168	-0.0671706	0.05206
Fulv+Tram.vs.DMSO	ER.GrowthFactors	FGFR2_M538I_FGF2	Fulv+Tram	-1.35343	-0.037022	-2.66984	0.04036
Fulv+FIIN-3.vs.DMSO	ER.GrowthFactors	FGFR2_M538I_FGF2	Fulv+FIIN-3	-4.75145	-2.42996	-7.07294	1.242e-05
Palbo.vs.DMSO	ER.GrowthFactors	FGFR2_M538I_FGF2	Palbo	2.68763	4.41187	0.963392	0.00622
Fulv+Palbo+FIIN-3.vs.DMSO	ER.GrowthFactors	FGFR2_M538I_FGF2	Fulv+Palbo+FIIN-3	-4.03581	-1.85969	-6.21193	0.0002693
Palbo+FIIN-3.vs.DMSO	ER.GrowthFactors	FGFR2_M538I_FGF2	Palbo+FIIN-3	-4.61757	-2.3442	-6.89095	1.805e-05
Fulv+Palbo+Tram.vs.DMSO	ER.GrowthFactors	FGFR2_M538I_FGF2	Fulv+Palbo+Tram	-1.43342	-0.102175	-2.76467	0.02637
FIIN-3.vs.DMSO	ER.GrowthFactors	FGFR2_N550K_FGF2	FIIN-3	-3.22895	-1.4268	-5.03111	0.0001527
Fulv+Palbo.vs.DMSO	ER.GrowthFactors	FGFR2_N550K_FGF2	Fulv+Palbo	1.83955	3.25607	0.423038	0.006212
Fulv.vs.DMSO	ER.GrowthFactors	FGFR2_N550K_FGF2	Fulv	0.562954	1.77371	-0.6478	0.3164
Fulv+Tram.vs.DMSO	ER.GrowthFactors	FGFR2_N550K_FGF2	Fulv+Tram	-0.940666	0.310744	-2.19208	0.1187
Fulv+FIIN-3.vs.DMSO	ER.GrowthFactors	FGFR2_N550K_FGF2	Fulv+FIIN-3	-3.10324	-1.34044	-4.86603	0.000169
Palbo.vs.DMSO	ER.GrowthFactors	FGFR2_N550K_FGF2	Palbo	1.9946	3.52498	0.464223	0.004975
Fulv+Palbo+FIIN-3.vs.DMSO	ER.GrowthFactors	FGFR2_N550K_FGF2	Fulv+Palbo+FIIN-3	-1.48735	-0.145713	-2.82898	0.01973
Palbo+FIIN-3.vs.DMSO	ER.GrowthFactors	FGFR2_N550K_FGF2	Palbo+FIIN-3	-2.05827	-0.589673	-3.52687	0.003268
Fulv+Palbo+Tram.vs.DMSO	ER.GrowthFactors	FGFR2_N550K_FGF2	Fulv+Palbo+Tram	-0.529011	0.679041	-1.73706	0.3447
FIIN-3.vs.DMSO	ER.GrowthFactors	FGFR2_K660N_FGF2	FIIN-3	-1.82359	-0.410721	-3.23647	0.006603
Fulv+Palbo.vs.DMSO	ER.GrowthFactors	FGFR2_K660N_FGF2	Fulv+Palbo	0.315154	1.50996	-0.879656	0.5728
Fulv.vs.DMSO	ER.GrowthFactors	FGFR2_K660N_FGF2	Fulv	1.11417	2.39045	-0.162097	0.06338
Fulv+Tram.vs.DMSO	ER.GrowthFactors	FGFR2_K660N_FGF2	Fulv+Tram	-0.638288	0.579035	-1.85561	0.2591
Fulv+FIIN-3.vs.DMSO	ER.GrowthFactors	FGFR2_K660N_FGF2	Fulv+FIIN-3	-1.67661	-0.296201	-3.05702	0.01279
Palbo.vs.DMSO	ER.GrowthFactors	FGFR2_K660N_FGF2	Palbo	1.58153	2.94202	0.221043	0.02103
Fulv+Palbo+FIIN-3.vs.DMSO	ER.GrowthFactors	FGFR2_K660N_FGF2	Fulv+Palbo+FIIN-3	-1.78476	-0.380653	-3.18886	0.007415
Palbo+FIIN-3.vs.DMSO	ER.GrowthFactors	FGFR2_K660N_FGF2	Palbo+FIIN-3	-3.05724	-1.21717	-4.89732	0.000473
Fulv+Palbo+Tram.vs.DMSO	ER.GrowthFactors	FGFR2_K660N_FGF2	Fulv+Palbo+Tram	0.5444	1.81959	-0.730791	0.349
FIIN-3.vs.DMSO	FGF.FGFR_vs_controls.DMSO.377.Rescue.seq	FGF3	FIIN-3	-1.85861	-0.834719	-2.8825	0.0002855
Fulv+Palbo.vs.DMSO	FGF.FGFR_vs_controls.DMSO.377.Rescue.seq	FGF3	Fulv+Palbo	0.953151	2.03184	-0.125539	0.07345
Fulv.vs.DMSO	FGF.FGFR_vs_controls.DMSO.377.Rescue.seq	FGF3	Fulv	1.09139	2.3458	-0.163027	0.05482
Fulv+Tram.vs.DMSO	FGF.FGFR_vs_controls.DMSO.377.Rescue.seq	FGF3	Fulv+Tram	0.29873	1.3307	-0.733235	0.4458
Fulv+FIIN-3.vs.DMSO	FGF.FGFR_vs_controls.DMSO.377.Rescue.seq	FGF3	Fulv+FIIN-3	-1.23994	-0.126707	-2.35317	0.005815
Palbo.vs.DMSO	FGF.FGFR_vs_controls.DMSO.377.Rescue.seq	FGF3	Palbo	1.17618	2.28105	0.0713124	0.02794
Fulv+Palbo+FIIN-3.vs.DMSO	FGF.FGFR_vs_controls.DMSO.377.Rescue.seq	FGF3	Fulv+Palbo+FIIN-3	-2.02675	-0.78229	-3.27121	0.0002559
Palbo+FIIN-3.vs.DMSO	FGF.FGFR_vs_controls.DMSO.377.Rescue.seq	FGF3	Palbo+FIIN-3	-1.8696	-0.586886	-3.15232	0.0001815
Fulv+Palbo+Tram.vs.DMSO	FGF.FGFR_vs_controls.DMSO.377.Rescue.seq	FGF3	Fulv+Palbo+Tram	-1.30811	-0.025452	-2.59077	0.01418
FIIN-3.vs.DMSO	FGF.FGFR_vs_controls.DMSO.377.Rescue.seq	FGFR1_FGF2	FIIN-3	-6.62589	-3.60129	-9.65049	3.713e-07
Fulv+Palbo.vs.DMSO	FGF.FGFR_vs_controls.DMSO.377.Rescue.seq	FGFR1_FGF2	Fulv+Palbo	-0.0558728	1.19676	-1.30851	0.9169
Fulv.vs.DMSO	FGF.FGFR_vs_controls.DMSO.377.Rescue.seq	FGFR1_FGF2	Fulv	-0.340651	0.855392	-1.53669	0.5375
Fulv+Tram.vs.DMSO	FGF.FGFR_vs_controls.DMSO.377.Rescue.seq	FGFR1_FGF2	Fulv+Tram	-3.11678	-1.34978	-4.88378	0.0002318
Fulv+FIIN-3.vs.DMSO	FGF.FGFR_vs_controls.DMSO.377.Rescue.seq	FGFR1_FGF2	Fulv+FIIN-3	-7.26694	-3.99311	-10.5408	6.813e-07
Palbo.vs.DMSO	FGF.FGFR_vs_controls.DMSO.377.Rescue.seq	FGFR1_FGF2	Palbo	2.83364	4.51452	1.15277	0.000837
Fulv+Palbo+FIIN-3.vs.DMSO	FGF.FGFR_vs_controls.DMSO.377.Rescue.seq	FGFR1_FGF2	Fulv+Palbo+FIIN-3	-5.71784	-3.03967	-8.39601	5.779e-05
Palbo+FIIN-3.vs.DMSO	FGF.FGFR_vs_controls.DMSO.377.Rescue.seq	FGFR1_FGF2	Palbo+FIIN-3	-6.3566	-3.43564	-9.27756	7.903e-06
Fulv+Palbo+Tram.vs.DMSO	FGF.FGFR_vs_controls.DMSO.377.Rescue.seq	FGFR1_FGF2	Fulv+Palbo+Tram	-2.51671	-0.92723	-4.1062	0.0009781
FIIN-3.vs.DMSO	FGF.FGFR_vs_controls.DMSO.377.Rescue.seq	FGFR2_WT_FGF2	FIIN-3	-7.07436	-3.71288	-10.4358	1.097e-06
Fulv+Palbo.vs.DMSO	FGF.FGFR_vs_controls.DMSO.377.Rescue.seq	FGFR2_WT_FGF2	Fulv+Palbo	0.841928	2.08088	-0.397025	0.1533
Fulv.vs.DMSO	FGF.FGFR_vs_controls.DMSO.377.Rescue.seq	FGFR2_WT_FGF2	Fulv	-0.171524	1.01812	-1.36117	0.7544
Fulv+Tram.vs.DMSO	FGF.FGFR_vs_controls.DMSO.377.Rescue.seq	FGFR2_WT_FGF2	Fulv+Tram	-2.14037	-0.651231	-3.62951	0.00396
Fulv+FIIN-3.vs.DMSO	FGF.FGFR_vs_controls.DMSO.377.Rescue.seq	FGFR2_WT_FGF2	Fulv+FIIN-3	-8.95577	-5.0128	-12.8987	1.039e-07
Palbo.vs.DMSO	FGF.FGFR_vs_controls.DMSO.377.Rescue.seq	FGFR2_WT_FGF2	Palbo	3.0955	4.8559	1.33511	0.0002484
Fulv+Palbo+FIIN-3.vs.DMSO	FGF.FGFR_vs_controls.DMSO.377.Rescue.seq	FGFR2_WT_FGF2	Fulv+Palbo+FIIN-3	-5.88578	-3.00405	-8.76751	1.82e-06
Palbo+FIIN-3.vs.DMSO	FGF.FGFR_vs_controls.DMSO.377.Rescue.seq	FGFR2_WT_FGF2	Palbo+FIIN-3	-6.78398	-3.69823	-9.86974	2.165e-07
Fulv+Palbo+Tram.vs.DMSO	FGF.FGFR_vs_controls.DMSO.377.Rescue.seq	FGFR2_WT_FGF2	Fulv+Palbo+Tram	-1.86428	-0.442082	-3.28649	0.00597
FIIN-3.vs.DMSO	FGF.FGFR_vs_controls.DMSO.377.Rescue.seq	FGFR2_M538I_FGF2	FIIN-3	-10.2819	-5.80491	-14.759	9.195e-09
Fulv+Palbo.vs.DMSO	FGF.FGFR_vs_controls.DMSO.377.Rescue.seq	FGFR2_M538I_FGF2	Fulv+Palbo	1.17599	2.462	-0.110016	0.05928
Fulv.vs.DMSO	FGF.FGFR_vs_controls.DMSO.377.Rescue.seq	FGFR2_M538I_FGF2	Fulv	0.421695	1.62228	-0.778892	0.4516
Fulv+Tram.vs.DMSO	FGF.FGFR_vs_controls.DMSO.377.Rescue.seq	FGFR2_M538I_FGF2	Fulv+Tram	-4.41614	-2.21444	-6.61785	3.64e-05
Fulv+FIIN-3.vs.DMSO	FGF.FGFR_vs_controls.DMSO.377.Rescue.seq	FGFR2_M538I_FGF2	Fulv+FIIN-3	-10.5239	-5.94886	-15.099	4.617e-09
Palbo.vs.DMSO	FGF.FGFR_vs_controls.DMSO.377.Rescue.seq	FGFR2_M538I_FGF2	Palbo	4.06788	6.25558	1.88018	0.0001201
Fulv+Palbo+FIIN-3.vs.DMSO	FGF.FGFR_vs_controls.DMSO.377.Rescue.seq	FGFR2_M538I_FGF2	Fulv+Palbo+FIIN-3	-10.2857	-5.58041	-14.9909	1.461e-08
Palbo+FIIN-3.vs.DMSO	FGF.FGFR_vs_controls.DMSO.377.Rescue.seq	FGFR2_M538I_FGF2	Palbo+FIIN-3	-8.41678	-4.68897	-12.1446	2.042e-07
Fulv+Palbo+Tram.vs.DMSO	FGF.FGFR_vs_controls.DMSO.377.Rescue.seq	FGFR2_M538I_FGF2	Fulv+Palbo+Tram	-2.8925	-1.19405	-4.59096	0.0009167
FIIN-3.vs.DMSO	FGF.FGFR_vs_controls.DMSO.377.Rescue.seq	FGFR2_N550K_FGF2	FIIN-3	-3.7434	-1.77363	-5.71316	6.722e-05
Fulv+Palbo.vs.DMSO	FGF.FGFR_vs_controls.DMSO.377.Rescue.seq	FGFR2_N550K_FGF2	Fulv+Palbo	0.289178	1.48283	-0.904473	0.6018
Fulv.vs.DMSO	FGF.FGFR_vs_controls.DMSO.377.Rescue.seq	FGFR2_N550K_FGF2	Fulv	0.208578	1.39926	-0.982107	0.7037
Fulv+Tram.vs.DMSO	FGF.FGFR_vs_controls.DMSO.377.Rescue.seq	FGFR2_N550K_FGF2	Fulv+Tram	-2.72394	-1.07534	-4.37253	0.0004831
Fulv+FIIN-3.vs.DMSO	FGF.FGFR_vs_controls.DMSO.377.Rescue.seq	FGFR2_N550K_FGF2	Fulv+FIIN-3	-3.94415	-1.9065	-5.98179	3.193e-05
Palbo.vs.DMSO	FGF.FGFR_vs_controls.DMSO.377.Rescue.seq	FGFR2_N550K_FGF2	Palbo	2.67504	4.39546	0.95461	0.001874
Fulv+Palbo+FIIN-3.vs.DMSO	FGF.FGFR_vs_controls.DMSO.377.Rescue.seq	FGFR2_N550K_FGF2	Fulv+Palbo+FIIN-3	-1.97679	-0.528053	-3.42552	0.004445
Palbo+FIIN-3.vs.DMSO	FGF.FGFR_vs_controls.DMSO.377.Rescue.seq	FGFR2_N550K_FGF2	Palbo+FIIN-3	-2.7179	-1.07106	-4.36474	0.0005995
Fulv+Palbo+Tram.vs.DMSO	FGF.FGFR_vs_controls.DMSO.377.Rescue.seq	FGFR2_N550K_FGF2	Fulv+Palbo+Tram	-2.41206	-0.85144	-3.97269	0.001441
FIIN-3.vs.DMSO	FGF.FGFR_vs_controls.DMSO.377.Rescue.seq	FGFR2_K660N_FGF2	FIIN-3	-4.21365	-2.08304	-6.34426	1.462e-05
Fulv+Palbo.vs.DMSO	FGF.FGFR_vs_controls.DMSO.377.Rescue.seq	FGFR2_K660N_FGF2	Fulv+Palbo	-0.224457	0.966737	-1.41565	0.6842
Fulv.vs.DMSO	FGF.FGFR_vs_controls.DMSO.377.Rescue.seq	FGFR2_K660N_FGF2	Fulv	-0.161211	1.02818	-1.3506	0.7698
Fulv+Tram.vs.DMSO	FGF.FGFR_vs_controls.DMSO.377.Rescue.seq	FGFR2_K660N_FGF2	Fulv+Tram	-1.86205	-0.440365	-3.28374	0.006116
Fulv+FIIN-3.vs.DMSO	FGF.FGFR_vs_controls.DMSO.377.Rescue.seq	FGFR2_K660N_FGF2	Fulv+FIIN-3	-4.26284	-2.11505	-6.41063	1.744e-05
Palbo.vs.DMSO	FGF.FGFR_vs_controls.DMSO.377.Rescue.seq	FGFR2_K660N_FGF2	Palbo	1.20446	2.4951	-0.0861867	0.05263
Fulv+Palbo+FIIN-3.vs.DMSO	FGF.FGFR_vs_controls.DMSO.377.Rescue.seq	FGFR2_K660N_FGF2	Fulv+Palbo+FIIN-3	-3.80503	-1.81456	-5.7955	4.715e-05
Palbo+FIIN-3.vs.DMSO	FGF.FGFR_vs_controls.DMSO.377.Rescue.seq	FGFR2_K660N_FGF2	Palbo+FIIN-3	-4.2017	-1.96537	-6.43804	3.111e-05
Fulv+Palbo+Tram.vs.DMSO	FGF.FGFR_vs_controls.DMSO.377.Rescue.seq	FGFR2_K660N_FGF2	Fulv+Palbo+Tram	-2.48645	-0.821936	-4.15096	0.001285
